# Single-cell nascent RNA sequencing using click-chemistry unveils coordinated transcription

**DOI:** 10.1101/2023.09.15.558015

**Authors:** Dig B. Mahat, Nathaniel D. Tippens, Jorge D. Martin-Rufino, Sean K. Waterton, Jiayu Fu, Sarah E. Blatt, Phillip A. Sharp

## Abstract

Transcription is the primary regulatory step in gene expression. Divergent transcription initiation from promoters and enhancers produces stable RNAs from genes and unstable RNAs from enhancers^1–5^. Nascent RNA capture and sequencing assays simultaneously measure gene and enhancer activity in cell populations^6–9^. However, fundamental questions in the temporal regulation of transcription and enhancer-gene synchrony remain unanswered primarily due to the absence of a single-cell perspective on active transcription. In this study, we present scGRO-seq - a novel single-cell nascent RNA sequencing assay using click-chemistry - and unveil the coordinated transcription throughout the genome. scGRO-seq demonstrates the episodic nature of transcription, and estimates burst size and frequency by directly quantifying transcribing RNA polymerases in individual cells. It reveals the co-transcription of functionally related genes and leverages the replication-dependent non-polyadenylated histone genes transcription to elucidate cell-cycle dynamics. The single-nucleotide spatial and temporal resolution of scGRO-seq identifies networks of enhancers and genes and indicates that the bursting of transcription at super-enhancers precedes the burst from associated genes. By imparting insights into the dynamic nature of transcription and the origin and propagation of transcription signals, scGRO-seq demonstrates its unique ability to investigate the mechanisms of transcription regulation and the role of enhancers in gene expression.
