## Supplementary material for "Single-cell nascent RNA sequencing using click-chemistry unveils coordinated transcription": Table 3

p_val	avg_log2FC	pct.1	pct.2	p_val_adj	cluster	gene
8.18E-62	0.873393411	1	0.617	1.96E-57	S	Histones
5.05E-23	0.464126492	0.5	0.173	1.21E-18	G2/M	Cdk1
4.66E-19	0.387195476	0.389	0.118	1.11E-14	G2/M	Wee1
1.61E-18	0.434282341	0.77	0.659	3.84E-14	G2/M	Dab1
1.44E-15	0.399522378	0.734	0.604	3.44E-11	G2/M	Dpp6
4.43E-14	0.348868493	0.443	0.191	1.06E-09	G2/M	Ccnf
1.01E-12	0.366371779	0.709	0.589	2.42E-08	G2/M	Dip2c
2.78E-12	0.361704669	0.721	0.614	6.65E-08	G2/M	Fmnl2
2.49E-11	0.347825662	0.705	0.536	5.96E-07	G2/M	Platr22
1.70E-36	0.738912136	0.73	0.238	4.07E-32	G1/S	Orc1
2.23E-34	0.70874184	0.689	0.221	5.33E-30	G1/S	Mcm6
1.71E-18	0.5074798	0.861	0.701	4.09E-14	G1/S	Bnc2
9.51E-17	0.478732842	0.861	0.722	2.27E-12	G1/S	Cadm1
5.09E-16	0.362514418	0.352	0.072	1.22E-11	G1/S	Ccne2
8.42E-15	0.404513932	0.975	0.824	2.01E-10	G1/S	Auts2
2.58E-14	0.45365645	0.82	0.672	6.17E-10	G1/S	Tcf7l1
4.09E-14	0.459972332	0.82	0.653	9.79E-10	G1/S	Thada
2.49E-13	0.447661544	0.73	0.621	5.97E-09	G1/S	Diaph2
5.28E-13	0.330075302	0.328	0.093	1.26E-08	G1/S	Ccne1
1.56E-12	0.420459277	0.836	0.65	3.73E-08	G1/S	Elmo1
1.88E-12	0.4488186	0.697	0.481	4.50E-08	G1/S	Morc1
6.29E-12	0.432464973	0.762	0.602	1.50E-07	G1/S	Nsd1
9.95E-12	0.428109992	0.738	0.62	2.38E-07	G1/S	Nav2
2.08E-11	0.431727917	0.648	0.456	4.98E-07	G1/S	Megf11
2.65E-11	0.400167198	0.861	0.71	6.33E-07	G1/S	Rbfox2
3.85E-11	0.426251964	0.631	0.465	9.21E-07	G1/S	Cog5
4.80E-11	0.423902169	0.639	0.488	1.15E-06	G1/S	Bcat1
6.31E-11	0.421548704	0.639	0.437	1.51E-06	G1/S	Cecr2
6.54E-11	0.40916214	0.516	0.342	1.56E-06	G1/S	Pawr
9.29E-11	0.418206212	0.656	0.498	2.22E-06	G1/S	Luc7l2
9.60E-11	0.416400102	0.68	0.524	2.30E-06	G1/S	Stag1
1.43E-10	0.39359981	0.811	0.689	3.43E-06	G1/S	Zfp462
1.70E-10	0.409644497	0.648	0.521	4.06E-06	G1/S	Suclg2
2.51E-10	0.408721092	0.721	0.52	6.00E-06	G1/S	Bre
2.60E-10	0.38855058	0.836	0.693	6.21E-06	G1/S	Cdyl
2.60E-10	0.346358715	0.369	0.173	6.23E-06	G1/S	Pms1
6.22E-10	0.395319511	0.516	0.328	1.49E-05	G1/S	Uty
6.50E-10	0.383317323	0.541	0.307	1.55E-05	G1/S	Prpf40a
6.97E-10	0.393407857	0.549	0.393	1.67E-05	G1/S	Lrpprc
7.71E-10	0.392816366	0.705	0.556	1.85E-05	G1/S	Slc25a13
1.21E-09	0.393261122	0.631	0.474	2.91E-05	G1/S	Ube2e2
1.26E-09	0.392784319	0.648	0.509	3.02E-05	G1/S	Asxl1
1.53E-09	0.374072258	0.508	0.302	3.66E-05	G1/S	Mob3b
1.74E-09	0.387148556	0.795	0.593	4.15E-05	G1/S	Phf21a
1.88E-09	0.380069228	0.525	0.362	4.49E-05	G1/S	Eda
2.05E-09	0.387168695	0.541	0.412	4.91E-05	G1/S	Yes1
2.24E-09	0.387524116	0.541	0.416	5.37E-05	G1/S	B3galt1
2.24E-09	0.387524116	0.631	0.433	5.37E-05	G1/S	Setx
2.31E-09	0.385186974	0.549	0.39	5.52E-05	G1/S	Exoc6b
2.48E-09	0.386345822	0.615	0.495	5.94E-05	G1/S	Plxdc2
2.94E-09	0.373460426	0.746	0.621	7.04E-05	G1/S	Fbxl17
4.61E-09	0.375336686	0.705	0.588	0.000110346	G1/S	Fars2
5.36E-09	0.37126962	0.689	0.533	0.000128183	G1/S	2610307P16Rik
5.70E-09	0.338005849	0.377	0.21	0.000136317	G1/S	Psip1
7.88E-09	0.360558626	0.475	0.3	0.000188447	G1/S	Hpse2
1.16E-08	0.345208243	0.475	0.271	0.000278222	G1/S	Tmem57
1.23E-08	0.358498109	0.484	0.342	0.000293561	G1/S	Etf1
1.25E-08	0.354453616	0.803	0.701	0.000298726	G1/S	Tns3
1.32E-08	0.367849596	0.557	0.396	0.000315781	G1/S	Gmds
1.48E-08	0.360853964	0.73	0.617	0.000355095	G1/S	Exoc4
1.70E-08	0.366175188	0.631	0.467	0.000406361	G1/S	Sik3
1.76E-08	0.367027527	0.598	0.45	0.000420199	G1/S	Acaca
2.41E-08	0.350528716	0.82	0.651	0.000576216	G1/S	Huwe1
2.49E-08	0.347472689	0.508	0.329	0.000594971	G1/S	Gpatch2
3.09E-08	0.353655203	0.492	0.351	0.000738089	G1/S	Lin28b
4.23E-08	0.347781878	0.5	0.342	0.001012866	G1/S	Rsf1
4.53E-08	0.357267331	0.689	0.492	0.001083216	G1/S	Smg1
4.84E-08	0.353134318	0.582	0.408	0.001158421	G1/S	Cers6
5.11E-08	0.348543789	0.557	0.354	0.001221253	G1/S	Spin1
5.28E-08	0.333740067	0.434	0.288	0.001262158	G1/S	Stk39
5.34E-08	0.351228042	0.525	0.38	0.001277052	G1/S	Apex2
5.73E-08	0.353174643	0.541	0.419	0.001370291	G1/S	Braf
5.78E-08	0.352520449	0.574	0.419	0.001382169	G1/S	Grhl2
6.11E-08	0.351765355	0.574	0.412	0.001461987	G1/S	Plce1
6.17E-08	0.339504369	0.754	0.653	0.00147485	G1/S	Trip12
6.60E-08	0.352670831	0.656	0.538	0.001579018	G1/S	Mms22l
6.67E-08	0.348407125	0.566	0.39	0.001595282	G1/S	Lin52
6.88E-08	0.352697579	0.639	0.463	0.001644852	G1/S	Tmem132d
7.30E-08	0.346385127	0.549	0.357	0.001747387	G1/S	Dgki
8.08E-08	0.348407125	0.689	0.555	0.001934051	G1/S	Srbd1
8.10E-08	0.344722078	0.582	0.371	0.001936806	G1/S	Ktn1
8.52E-08	0.338959269	0.459	0.324	0.002039108	G1/S	Rims1
9.85E-08	0.346916291	0.672	0.509	0.002355138	G1/S	Sulf1
1.02E-07	0.335591066	0.795	0.62	0.002429225	G1/S	Adk
1.09E-07	0.340807028	0.721	0.611	0.002617659	G1/S	Slit3
1.15E-07	0.34549131	0.533	0.427	0.002751805	G1/S	Ppm1l
1.32E-07	0.34060597	0.598	0.396	0.003166768	G1/S	Dip2b
1.63E-07	0.342419292	0.639	0.533	0.003906203	G1/S	Usp34
1.65E-07	0.337675428	0.59	0.391	0.003957996	G1/S	Bach2
1.79E-07	0.341822188	0.623	0.455	0.004285867	G1/S	Cenpp
1.84E-07	0.338743226	0.541	0.386	0.004412545	G1/S	Slc1a3
2.11E-07	0.340045591	0.656	0.516	0.005039076	G1/S	Epb41l2
2.11E-07	0.330187982	0.738	0.575	0.00504931	G1/S	Aff3
2.14E-07	0.339679448	0.68	0.495	0.00511943	G1/S	Magi2
2.17E-07	0.333317315	0.533	0.394	0.005180091	G1/S	Son
2.31E-07	0.337469962	0.598	0.466	0.005514534	G1/S	Lef1
2.58E-07	0.331270279	0.754	0.631	0.006178064	G1/S	Cobl
2.89E-07	0.334926061	0.689	0.526	0.006908545	G1/S	Trps1
3.25E-07	0.335093377	0.689	0.508	0.007778301	G1/S	Wdr33
3.38E-07	0.33466116	0.598	0.466	0.008084079	G1/S	Fhod3
3.46E-07	0.334012146	0.574	0.432	0.008267493	G1/S	Zfp280d
3.48E-07	0.332717299	0.59	0.45	0.008317901	G1/S	Srcap
3.57E-07	0.333683807	0.631	0.458	0.008547661	G1/S	Smarcc1
3.59E-07	0.333651465	0.664	0.548	0.008594506	G1/S	Wdfy3
3.61E-07	0.332982009	0.615	0.42	0.008625956	G1/S	Ttn
3.78E-07	0.332780406	0.615	0.459	0.009032404	G1/S	Abl2
