## Supplementary material for "Single-cell nascent RNA sequencing using click-chemistry unveils coordinated transcription": Table 5

Cluster	ONTOLOGY	ID	Description	GeneRatio	BgRatio	pvalue	p.adjust	qvalue	geneID	Count
3	MF	GO:0003729	mRNA binding	92/896	261/12105	1.75025817678656e-39	8.62877281155776e-37	7.22211795052983e-37	Ncl/Fubp3/Zc3h11a/Dhx9/Hnrnpu/Hnrnpa3/Ssb/Srsf6/Myef2/Ythdf3/Fubp1/Eif2s2/Chtop/Rnf20/Lsm14b/Pabpc4/Ncbp1/Rbm15/Srsf4/Eif4g3/Ybx1/Lin28a/Ythdc1/Tardbp/Pum1/Slbp/Ythdf2/Hnrnpd/Luc7l2/Serbp1/Peg10/Hnrnpa2b1/Cnbp/Igf2bp3/Ybx3/Fus/Snrnp70/Hnrnpl/Tial1/Ilf3/Pcf11/Raver1/Pkm/Rbpms2/Syncrip/Rbpms/G3bp1/Cpsf6/Srsf1/Trp53/Taf15/Larp1/Taco1/Pum2/Srsf5/Rbm25/Eif4g2/Ddx5/Calr/Unk/Larp4b/Hnrnpk/Gnl3/Mettl3/Hn…	92
3	CC	GO:1990904	ribonucleoprotein complex	129/915	548/12236	1.1316726397362e-33	8.53281170361098e-31	7.01637036636446e-31	Nop58/Mrps14/Ncl/Smg7/Imp4/Dhx9/Hnrnpu/Hnrnpa3/Ssb/Xrcc5/Nvl/Raly/Myef2/Prpf38b/Mdn1/Rnpc3/Gar1/Pabpc4/Ncbp1/L1td1/Rpf1/Ybx1/Lin28a/Srrm1/Rheb/Slbp/Nop14/Dhx15/Hnrnpd/Luc7l2/Snd1/Hnrnpf/Tra2a/Ptcd3/Hnrnpa2b1/Wbp11/Rbmxl2/Emg1/Fus/Tnrc6a/Actn4/Snrnp70/Snurf/Mphosph10/Naf1/U2af2/Zfp827/Hnrnpl/Tial1/Ilf3/Cwf19l2/Myo5a/Ppan/Sf3b3/Syncrip/Snrpb/Hnrnph3/Ptges3/Pnpt1/Mak16/Xpo1/G3bp1/Hnrnph1/Nufip2/Cpsf…	129
3	BP	GO:0008380	RNA splicing	92/904	365/12201	1.10172607510412e-26	2.14102100595235e-23	1.86558948717632e-23	Clk1/Ncl/Prdx6/Setx/Ivns1abp/Dhx9/Hnrnpu/Hnrnpa3/Srsf6/Raly/Rbm39/Supt20/Ccnl1/Ddx20/Prpf38b/Rnpc3/Ncbp1/Rbm15/Srsf10/Srsf4/Sfpq/Wdr77/Ybx1/Ccnl2/Ythdc1/Tardbp/Srrm1/Dhx15/Trrap/Luc7l2/Ppp4r2/Hnrnpf/Tra2a/Hnrnpa2b1/Psip1/Wbp11/Rbmxl2/Fus/Snrnp70/U2af2/Hnrnpl/Cwf19l2/Raver1/Sf3b3/Syncrip/Snrpb/Hnrnph3/Hnrnph1/Srsf1/Taf15/Npm1/Prpf8/Srsf2/Srsf5/Rbm25/Prpf39/Ddx5/Pnn/Cdk13/Hnrnpk/Srek1/Mettl3/Hnrnpc…	92
3	BP	GO:0006325	chromatin organization	96/904	453/12201	8.34834940221518e-22	6.95298243070207e-19	6.05851642332187e-19	Nucks1/H3f3a/Rif1/Hnrnpu/Asxl1/Dnmt3b/Top1/Tlk1/Kdm5b/Ino80/Hltf/Tbl1xr1/Actl6a/Hat1/Lrif1/Anp32b/Rnf20/Chd7/Mier1/Rbm15/Rbbp4/Kdm1a/Ythdc1/Mtf2/Trrap/Smarcad1/Setd5/Cecr2/Aebp2/Srcap/Atf7ip/Eed/Chd2/Zfp827/Ash2l/Trim28/Ezh2/Zfp42/Gatad2a/Ssrp1/Sin3a/Setd2/Carm1/Morf4l1/Kat6a/Smarca4/Bend3/Jmjd1c/Zfp445/Asf1a/Ddx21/Sirt1/Nap1l1/Cbx1/Mbtd1/Dnmt3l/Smarce1/Npm1/Kat7/Yy1/Kcnq1ot1/Cdyl/Spin1/Jarid2/De…	96
3	BP	GO:0016570	histone modification	83/904	389/12201	3.8447117800542e-19	1.50875321368504e-16	1.31465974708748e-16	Bard1/Rif1/Trip12/Asxl1/Dnmt3b/Kdm5b/Tbl1xr1/Actl6a/Jade1/Lef1/Hat1/Supt20/Chtop/Rnf20/Mier1/Sfpq/Wdr77/Rbbp4/Kdm1a/Nfyc/Mtf2/Trrap/Smarcad1/Setd5/Rybp/Phc1/Brca2/Paxip1/Eed/Ash2l/Ezh2/Gatad2a/Sin3a/Wdr82/Setd2/Carm1/Pml/Morf4l1/Sf3b3/Kat6a/Smarca4/Bend3/Jmjd1c/Ddx21/Sirt1/Ube2n/Dot1l/Mbtd1/Trp53/Pwwp2a/Kat7/Ctnnb1/Jarid2/Dek/Nsd1/Pcgf2/Mta1/Ubr5/Naa50/Dnmt1/Kansl2/Glyr1/Eny2/Kdm4b/Akap8/Brd4/Usp…	83
3	BP	GO:0000375	RNA splicing, via transesterification reactions	63/904	244/12201	4.08039561749842e-19	1.50875321368504e-16	1.31465974708748e-16	Ncl/Prdx6/Setx/Dhx9/Hnrnpu/Hnrnpa3/Srsf6/Rbm39/Ddx20/Rnpc3/Ncbp1/Rbm15/Srsf10/Srsf4/Sfpq/Wdr77/Ythdc1/Srrm1/Luc7l2/Tra2a/Hnrnpa2b1/Psip1/Wbp11/Rbmxl2/Snrnp70/U2af2/Hnrnpl/Cwf19l2/Raver1/Sf3b3/Snrpb/Srsf1/Npm1/Prpf8/Srsf2/Srsf5/Rbm25/Prpf39/Ddx5/Cdk13/Hnrnpk/Mettl3/Hnrnpa1/Ddx17/Rbfox2/Scaf11/Tra2b/Rnps1/Ddx39b/Luc7l/Srrm2/Son/Hnrnpm/U2af1/Srsf3/Wtap/Snrpd1/Rbm4b/Srsf7/Sf1/Gm21992/Xab2/Gemin5	63
3	BP	GO:0006417	regulation of translation	71/904	300/12201	4.14066062074795e-19	1.50875321368504e-16	1.31465974708748e-16	Bzw1/Ncl/Ppp1r15b/Dhx9/Hnrnpu/Caprin1/Ythdf3/Csde1/Lsm14b/Ncbp1/Eif4g3/Ybx1/Lin28a/Tardbp/Pum1/Ythdf2/Hnrnpd/Eif3b/Ptcd3/Cnbp/Igf2bp3/Tnrc6a/Hnrnpl/Cnot1/Exosc5/Ilf3/Abce1/Pkm/Pml/Exosc7/Trim71/Syncrip/Pnpt1/Pym1/Eif4ebp1/Cnot2/Mettl16/Cnot6/Larp1/Npm1/Taco1/Pum2/Eif2s1/Eif4g2/Rack1/Eif5/Eef2/Pa2g4/Alkbh1/Eif5a/Calr/Unk/Larp4b/Mettl3/Mapk1/Eif2b5/Pabpc1/Eif3e/Ddx39b/Impact/Lrpprc/Etf1/Rbm4b/Ddx3x…	71
3	MF	GO:0003730	mRNA 3'-UTR binding	34/896	85/12105	3.15090044198094e-17	7.76696958948302e-15	6.50080512240279e-15	Hnrnpu/Hnrnpa3/Rnf20/Pabpc4/Tardbp/Pum1/Hnrnpd/Serbp1/Hnrnpa2b1/Igf2bp3/Ybx3/Fus/Hnrnpl/Tial1/Ilf3/Syncrip/Trp53/Taf15/Larp1/Pum2/Ddx5/Larp4b/Hnrnpk/Hnrnpc/Hnrnpa1/Cct5/Pabpc1/Rnps1/Rsl1d1/Lrpprc/Tut1/Secisbp2/Gemin5/Larp4	34
3	BP	GO:0006403	RNA localization	44/904	150/12201	6.42842283805472e-16	1.7035320520845e-13	1.48438127351445e-13	Nop58/Ahctf1/Zc3h11a/Dhx9/Hnrnpu/Hnrnpa3/Ssb/Nup214/Chtop/Ncbp1/Ybx1/Nup160/Ythdc1/Slbp/Peg10/Hnrnpa2b1/Igf2bp3/Setd2/Pnpt1/Xpo1/Tomm20/Cct4/Cpsf6/Srsf1/Cct2/Kpnb1/Npm1/Yy1/Eif5a/Nsun2/Nup153/Hnrnpa1/Alyref/Eny2/G3bp2/Nup85/Ddx39b/Srsf3/Lrpprc/Nup155/Thoc1/Srsf7/Pabpn1/Dkc1	44
3	BP	GO:0006281	DNA repair	84/904	488/12201	1.40016712853958e-13	2.20620928632047e-11	1.92239162513002e-11	Nucks1/Bard1/Setx/Rif1/Trip12/Mcm3/Mgme1/Dhx9/Xrcc5/Swi5/Ino80/Psmd14/Hltf/Actl6a/Supt20/Ube2d3/Mms22l/Sfpq/Rpa2/Smc4/Kdm1a/Pole/Rtel1/Trrap/Ppp4r2/Smarcad1/Gtf2i/Lig1/Fus/Ticrr/Brca2/Mcm7/Rad23b/Paxip1/Smg1/Pold3/Trim28/Ssrp1/Gtf2h1/Setd2/Pml/Morf4l1/Sf3b3/Ooep/Smarca4/Asf1a/Sirt1/Ube2n/Mcm9/Dot1l/Mbtd1/Trp53/Smarce1/Npm1/Kat7/Yy1/4930447C04Rik/Alkbh1/Tdp2/Dek/Polk/Ino80e/Arid2/Msh3/Poldip2/Mta1…	84
3	CC	GO:0016607	nuclear speck	60/915	292/12236	3.48134947110315e-13	3.74991071601682e-11	3.08348096011993e-11	Nsl1/Bard1/Sfmbt2/Trip12/Hnrnpu/Srsf6/Rbm39/Jade1/Ccnl1/Chtop/Srsf11/Rbm15/Srsf10/Srsf4/Smc4/Gli2/Ythdc1/Tardbp/Srrm1/Cops4/Dhx15/Luc7l2/Wbp11/Snrnp70/Snurf/U2af2/Rbbp6/Morf4l1/Kat6a/Bclaf1/Sgk1/Cpsf6/Srsf1/Npm1/Nampt/Srsf2/Srsf5/Rbm25/Ylpm1/Pnn/Cdyl/Cdk13/Srek1/Mettl3/Basp1/Ddx17/Ddx39b/Srrm2/Brd2/Son/U2af1/Srsf3/Wtap/Csnk1a1/Rbm4b/Thoc1/Srsf7/Tut1/Gm21992/Atxn2l	60
3	BP	GO:0006413	translational initiation	29/904	89/12201	3.27866509265376e-12	4.44525988143522e-10	3.87339969085607e-10	Bzw1/Ppp1r15b/Eif2s2/Ncbp1/Eif4g3/Slbp/Eif4h/Ythdf2/Eif3b/Abce1/Pml/Eif4ebp1/Eif4a1/Larp1/Npm1/Eif2s1/Eif4g2/Eif5/Alkbh1/Mettl3/Eif4b/Eif3h/Eif2b5/Eif3e/Impact/Eif1a/Eif4a2/Ddx3x/Ago2	29
3	CC	GO:0010494	cytoplasmic stress granule	23/915	65/12236	1.04529615121616e-10	7.16502998197262e-09	5.89166921594566e-09	Caprin1/Ythdf3/Pabpc4/Ybx1/Lin28a/Pum1/Ythdf2/Igf2bp3/Tial1/Rbpms/G3bp1/Nufip2/Kpnb1/Larp1/Pum2/Eif2s1/Larp4b/Hnrnpk/Pabpc1/G3bp2/Ddx3x/Atxn2l/Larp4	23
3	BP	GO:1990830	cellular response to leukemia inhibitory factor	32/904	121/12201	1.24697769054238e-10	1.03855427655172e-08	9.04949523993609e-09	Adam23/Ncl/Rif1/Hnrnpu/Enah/Mga/Xrcc5/Cacybp/Kdm5b/Mtf2/Mat2a/Phc1/Eed/Ctbp2/Zfp42/Gtf2h1/Pml/Bclaf1/Sirt1/Jarid2/Eef1e1/Pmm1/Klf5/Srsf3/Eif4a2/Hells/Srsf7/Tle4/Gldc/Fgf4/Pou5f1/Smad7	32
3	BP	GO:0032200	telomere organization	33/904	133/12201	3.98413786261359e-10	3.09700316520496e-08	2.6985893789436e-08	Nek2/H3f3a/Rif1/Hnrnpu/Xrcc5/Ino80/Actl6a/Hat1/Gar1/Rpa2/Rtel1/Hnrnpd/Hnrnpa2b1/Brca2/Smg1/Naf1/Zfp827/Ezh2/Pml/Ptges3/Cct4/Smg6/Cct2/Ctnnb1/Ylpm1/Yy1/Gnl3/Ino80e/Mapk1/Cct5/Cct8/Hsp90ab1/Dkc1	33
3	BP	GO:0045944	positive regulation of transcription by RNA polymerase II	120/904	940/12201	1.16460004006494e-09	8.28002223607146e-08	7.21483927259743e-08	Ccnt2/Ncl/Pou2f1/Nucks1/Zfp142/Setx/Fubp3/Dhx9/Hnrnpu/Asxl1/Mga/Ncoa3/Sp3/Nfe2l2/Ino80/E2f1/Hltf/Tbl1xr1/Zfp639/Sall4/Lef1/Supt20/Chd7/Ncbp1/Rbm15/Akirin2/Sfpq/Ybx1/Gli2/Kdm1a/Rbpj/Rnf4/Nfyc/Mtf2/Yes1/Hnrnpd/Nrf1/Tcf7l1/Cnbp/Psip1/Tead1/Peg3/Paxip1/Zfp143/Klf13/Zfp292/Zfp827/Ctbp2/Ash2l/Stox2/Zfp42/Sin3a/Carm1/Pin1/Kat6a/Smarca4/Tdgf1/Yap1/Map2k1/Zfp609/Bclaf1/Ddx21/Sirt1/Dot1l/Prdm4/Gps2/Sall1/T…	120
3	BP	GO:0016573	histone acetylation	33/904	158/12201	4.07146112695163e-08	2.10058569647151e-06	1.83035597565613e-06	Actl6a/Jade1/Lef1/Hat1/Supt20/Nfyc/Trrap/Setd5/Brca2/Paxip1/Sin3a/Morf4l1/Sf3b3/Kat6a/Smarca4/Bend3/Ddx21/Sirt1/Mbtd1/Pwwp2a/Kat7/Dek/Pcgf2/Naa50/Kansl2/Glyr1/Eny2/Brd4/Epc1/Ogt/Hcfc1/Morf4l2/Pou5f1	33
3	BP	GO:0031507	heterochromatin formation	20/904	70/12201	9.30282908842526e-08	4.23714793636869e-06	3.69206029446877e-06	H3f3a/Rif1/Dnmt3b/Hat1/Kdm1a/Atf7ip/Trim28/Ezh2/Zfp42/Sin3a/Smarca4/Bend3/Zfp445/Sirt1/Dnmt3l/Kcnq1ot1/Dnmt1/Zfp57/Hells/Suv39h1	20
3	BP	GO:0031060	regulation of histone methylation	20/904	78/12201	6.44175987563908e-07	2.4386662386348e-05	2.12494416676926e-05	Rif1/Dnmt3b/Chtop/Rnf20/Kdm1a/Mtf2/Paxip1/Eed/Sirt1/Ctnnb1/Jarid2/Nsd1/Dnmt1/Kansl2/Kdm4b/Brd4/Airn/Ogt/Suv39h1/Hcfc1	20
3	BP	GO:0007623	circadian rhythm	31/904	164/12201	1.06201618499836e-06	3.79849960646654e-05	3.30984185263293e-05	Setx/Lgr4/Dhx9/Hnrnpu/Top1/Kdm5b/Sfpq/Ppp1cb/Tardbp/Ppp1cc/Hnrnpd/Mat2a/Ezh2/Sin3a/Pml/Sirt1/Trp53/Nampt/Top2a/Ddx5/Mettl3/Fbxl3/Mta1/Zfhx3/Usp7/Rbm4b/Ogt/Suv39h1/Ddb1/Usp9x/Huwe1	31
3	BP	GO:0006511	ubiquitin-dependent protein catabolic process	72/904	551/12201	1.33686248547232e-06	4.63923112518073e-05	4.04241751559487e-05	Usp37/Trip12/Sumo1/Nsfl1c/Adrm1/Rnf114/Nfe2l2/Psmd14/Tbl1xr1/Gid8/Hspa5/Ube2d3/Rnf20/Usp48/Uchl1/Rnf4/Faf1/Fbxl18/Cul1/Ube2k/Rchy1/Ube2j2/Usp5/Rybp/Nub1/Rad23b/Chmp2a/Rbbp6/Gclc/Nedd4/Arih1/Pml/Cul5/Herc4/Trim71/Fbxo22/Fem1b/Sumo3/Sirt1/Ube2n/Mdm2/Xpo1/Znrf3/Canx/Ctnnb1/Psma3/Sumo2/Rnf167/Rack1/Calr/Hsp90b1/Psmd6/Fbxl3/Mta1/Eif3h/Ube2g1/Pcbp2/Ube2l3/Ttc3/Usp7/Wac/Csnk1a1/Usp14/Cd2ap/Ogt/Tbl1x/Rli…	72
3	MF	GO:0003743	translation initiation factor activity	14/896	43/12105	1.3785275236348e-06	4.85438620822825e-05	4.06302849071309e-05	Eif2s2/Eif4g3/Eif4h/Eif3b/Eif4a1/Eif2s1/Eif4g2/Eif5/Eif4b/Eif3h/Eif2b5/Eif3e/Eif1a/Eif4a2	14
3	BP	GO:0009048	dosage compensation by inactivation of X chromosome	12/904	33/12201	2.10103806091555e-06	7.08037681799863e-05	6.1695221673127e-05	Hnrnpu/Lrif1/Rbm15/Ythdc1/Cdyl/Jarid2/Mettl3/Kansl2/Ogt/Tsix/Hcfc1/Rlim	12
3	BP	GO:0010564	regulation of cell cycle process	73/904	579/12201	4.24369906409215e-06	0.000136689312395896	0.000119104924008774	Nek2/Bard1/Ahctf1/Hnrnpu/Nsfl1c/Ino80/E2f1/Actl6a/Jade1/Lef1/Ccnl1/Anp32b/Plk4/Orc1/Bcl2l1/Sfpq/Rpa2/Eif4g3/Smc4/Pdpn/Ccnl2/Rnf4/Cdc42/Dbf4/Ankrd17/Ythdf2/Trrap/Ncapg/Snd1/Ect2/Ticrr/Brca2/Bub3/Paxip1/Casp2/Chmp2a/Ezh2/Sin3a/Setd2/Cep295/Pin1/Pml/Ooep/Smarca4/Zwint/Fem1b/Sirt1/Mdm2/Dot1l/Xpo1/Zfp207/Trp53/Smarce1/Npm1/Med1/Ctnnb1/Becn1/Nsun2/Calr/Arid2/Ddx39b/Tfap4/Msh2/Brd4/Wac/Calm2/Ncaph2/Thoc…	73
3	BP	GO:0034063	stress granule assembly	10/904	26/12201	8.42390169086662e-06	0.000251853060808987	0.000219453438921038	Ythdf3/Csde1/Prrc2c/Ythdf2/G3bp1/Pum2/Eif2s1/G3bp2/Ddx3x/Atxn2l	10
3	BP	GO:2000736	regulation of stem cell differentiation	17/904	74/12201	2.14850472211951e-05	0.00057989733934985	0.000505296480942922	Hnrnpu/Ncoa3/Nfe2l2/Rbbp4/Ociad1/Ythdf2/Ezh2/Gatad2a/Yap1/Prdm4/Trim6/Nsun2/Cdk13/Mta1/Hspa9/Rbbp7/Chd4	17
3	BP	GO:0006376	mRNA splice site selection	9/904	24/12201	3.05660705166045e-05	0.0007714293987524	0.000672188910062126	Setx/Srsf6/Srsf10/Ythdc1/Luc7l2/Psip1/Srsf1/Prpf39/Luc7l	9
3	CC	GO:0016605	PML body	15/915	63/12236	4.62484590783604e-05	0.000968648281807881	0.000796501239682873	Sumo1/Rpa2/Rnf4/Pml/Kat6a/Sumo3/Sirt1/Trp53/Sumo2/Max/Tdp2/Basp1/Morc3/Eif3e/Pias2	15
3	BP	GO:0042752	regulation of circadian rhythm	19/904	94/12201	4.88968653494967e-05	0.00116831444667035	0.00101801670481739	Kdm5b/Sfpq/Ppp1cb/Tardbp/Ppp1cc/Hnrnpd/Ezh2/Sin3a/Pml/Trp53/Top2a/Fbxl3/Mta1/Zfhx3/Usp7/Rbm4b/Suv39h1/Ddb1/Usp9x	19
3	BP	GO:0022402	cell cycle process	104/904	972/12201	6.54516033893567e-05	0.00149640332454882	0.00130389860869777	Usp37/Nek2/Nsl1/Bard1/Ahctf1/Mcm3/Hnrnpu/Nsfl1c/Ino80/E2f1/Dstn/Actl6a/Jade1/Lef1/Ccnl1/Anp32b/Plk4/Orc1/Bcl2l1/Sfpq/Rpa2/Eif4g3/Smc4/Pdpn/Ccnl2/Rnf4/Haus6/Pole/Cdc42/Dbf4/Rtel1/Ankrd17/Ythdf2/Trrap/Ncapg/Smarcad1/Snd1/Ect2/Lig1/Ticrr/Brca2/Bub3/Paxip1/Casp2/Chmp2a/Ezh2/Sin3a/Setd2/Itgb1/Cep295/Pin1/Pml/Ooep/Smarca4/Zwint/Trim71/Fem1b/Sirt1/Mdm2/Dot1l/Xpo1/Eif4ebp1/Zfp207/Dnmt3l/Trp53/Kpnb1/Smarc…	104
3	CC	GO:0005685	U1 snRNP	7/915	18/12236	0.000195365596768312	0.00306886791590223	0.00252347229159069	Luc7l2/Snrnp70/Snurf/Snrpb/Prpf39/Luc7l/Snrpd1	7
3	BP	GO:0031570	DNA integrity checkpoint signaling	18/904	97/12201	0.000240137338133803	0.00456026280560284	0.00397360807074828	Bard1/E2f1/Orc1/Rpa2/Ticrr/Brca2/Casp2/Pml/Fem1b/Mdm2/Dot1l/Trp53/Ddx39b/Msh2/Brd4/Wac/Thoc1/Fancd2	18
